# Axon length-dependent synapse loss is mediated by neuronal cytokine-induced glial phagocytosis

**DOI:** 10.1101/2024.06.09.598122

**Authors:** Federico Tenedini, Chang Yin, Jessica Huang, Neena Dhiman, Peter Soba, Jay Z. Parrish

## Abstract

Many neurodegenerative disorders (NDDs) preferentially affect neurons with long or complex axonal arbors, but our understanding of this specific vulnerability is limited. Using *Drosophila* larval class IV dendrite arborization (C4da) neurons, we found that neuronal activation of the integrated stress response (ISR) induces axon length-dependent degeneration (LDD). We identified the Interleukin-6 homologue unpaired 3 (upd3) as both necessary and sufficient for LDD in C4da neurons. Upd3 recruits glial cells to phagocytose presynapses preferentially on neurons with long axons, revealing an intrinsic axon length-dependent vulnerability to glia-mediated presynapse removal. Finally, we found that axon length-dependent presynapse loss in fly models of human NDDs utilized this pathway. Altogether, our studies identify inflammatory cytokine signaling from neurons to glia as a key determinant in axon length-dependent vulnerability.

**One-Sentence Summary:** Sensory neurons exhibit intrinsic length-dependent vulnerability to presynapse removal driven by cytokine activation of glia.
