## Supplemental Table 1 for "Axon length-dependent synapse loss is mediated by neuronal cytokine-induced glial phagocytosis"

### Sheet: Supplementary Table 1
FBgn	baseMean.dg50	log2FoldChange.dg50	lfcSE.dg50	stat.dg50	pvalue.dg50	padj.dg50	geneName	baseMean.DF	log2FoldChange.DF	lfcSE.DF	stat.DF	pvalue.DF	padj.DF	baseMean.u-perk	log2FoldChange.u-perk	lfcSE.u-perk	stat.u-perk	pvalue.u-perk	padj.u-perk	baseMean.PPP-RNAi	log2FoldChange.PPP-RNAi	lfcSE.PPP-RNAi	stat.PPP-RNAi	pvalue.PPP-RNAi	padj.PPP-RNAi	entrez	log2fc mean
FBgn0053542	93.0191	10.3793	1.04261	9.6482	5e-22	4.22e-19	upd3	93.0191	9.51574	1.044	8.80814	1.27e-18	7.51e-16	6.37065	5.84396	1.61842	3.41318	0.000642	0.0188486	6.37065	5.42577	1.62143	3.14894	0.00163866	0.0355594	3346149	7.79119
FBgn0029766	1773.12	9.5414	0.54645	16.8751	6.86e-64	5.79e-60	CG15784	1773.12	8.97994	0.546545	15.8449	1.52e-56	1.35e-52	964.634	5.04786	0.447021	10.5764	3.83e-26	3.84e-23	964.634	5.42121	0.446942	11.4136	3.58e-30	4.29e-27	31461	7.2476
FBgn0010038	12482	7.47253	0.473504	15.1055	1.49e-51	3.14e-48	GstD2	12482	6.28813	0.473535	12.6033	2.02e-36	5.97e-33	13245.3	7.66712	0.522116	14.0718	5.66e-45	1.51e-41	13245.3	6.15399	0.522137	11.1733	5.51e-29	5.78e-26	48335	6.89544
FBgn0039294	8.4878	6.78386	1.48637	4.34874	1.37e-05	0.000411	Cad96Cb	8.4878	6.28493	1.49306	3.99509	6.47e-05	0.00103717	20.7035	6.22528	1.11792	5.28237	1.28e-07	1.31e-05	20.7035	7.96579	1.11004	6.88782	5.67e-12	1.11e-09	43033	6.81496
FBgn0085223	19.4653	7.58883	1.28693	5.6482	1.62e-08	1.3e-06	CG34194	19.4653	6.82429	1.2918	5.03505	4.78e-07	1.56e-05	33.4263	6.15377	1.02797	5.67501	1.39e-08	1.92e-06	33.4263	6.36019	1.0274	5.87912	4.12e-09	4.81e-07	5740534	6.73177
FBgn0063491	63.3394	6.15473	0.862047	6.76846	1.3e-11	2e-09	GstE9	63.3394	5.21473	0.864765	5.66018	1.51e-08	8.11e-07	90.912	6.57222	0.811039	7.7089	1.27e-14	4.07e-12	90.912	7.83996	0.809407	9.29071	1.53e-20	6.77e-18	246581	6.44541
FBgn0037531	7.11879	7.20328	1.83956	3.74181	0.000183	0.00333568	CG10445	7.11879	6.2299	1.85108	3.19267	0.00140961	0.0128786	7.01652	5.93751	1.72768	3.25147	0.00114811	0.0293961	7.01652	5.60835	1.72966	3.05746	0.00223223	0.0455006	40938	6.24476
FBgn0065032	36.3538	5.59807	0.847498	6.22783	4.73e-10	4.99e-08	Arpc3B	36.3538	5.64875	0.847964	6.28417	3.3e-10	3.14e-08	167.418	7.34077	0.870425	8.06591	7.27e-16	3.24e-13	167.418	5.86508	0.871377	6.36358	1.97e-10	3.01e-08	32696	6.11317
FBgn0051956	18.6023	5.9354	1.2289	4.56946	4.89e-06	0.000167	Pgant4	18.6023	5.32477	1.23329	4.05805	4.95e-05	0.000823	11.3184	6.77887	1.17898	5.47836	4.29e-08	5.06e-06	11.3184	6.09867	1.18296	4.88493	1.03e-06	7.01e-05	261610	6.03443
FBgn0261560	400.574	3.58821	0.502206	6.50772	7.63e-11	1.02e-08	Thor	400.574	4.97157	0.501311	9.27883	1.71e-20	1.52e-17	1103.1	7.02656	0.456933	14.6773	9.01e-49	3.61e-45	1103.1	8.44526	0.456659	17.7928	8.03e-71	6.74e-67	33569	6.0079
FBgn0039319	29.9752	3.94638	1.17203	3.09409	0.00197419	0.0222624	CG13659	29.9752	3.98099	1.17249	3.12241	0.00179379	0.0156766	30.8477	8.15763	1.00248	7.81821	5.36e-15	1.95e-12	30.8477	7.63235	1.00378	7.28481	3.22e-13	7.51e-11	43059	5.92934
FBgn0085214	23.1292	4.50313	0.855985	4.88692	1.02e-06	4.52e-05	CG34185	23.1292	4.15539	0.859329	4.46324	8.07e-06	0.000182	18.4016	6.48631	0.992929	6.21022	5.29e-10	9.42e-08	18.4016	5.86018	0.995574	5.56481	2.62e-08	2.56e-06	5740242	5.25125
FBgn0259712	14.7492	4.12675	1.28006	2.97388	0.00294058	0.0304715	CG42366	14.7492	5.39502	1.27183	3.99032	6.6e-05	0.00105444	9.49736	5.96129	1.24367	4.53601	5.73e-06	0.000374	9.49736	5.46583	1.24684	4.1271	3.67e-05	0.00162211	34319	5.23722
FBgn0005655	47.3526	5.75369	1.70643	3.18425	0.00145131	0.0174634	PCNA	47.3526	5.74995	1.70667	3.1816	0.00146462	0.0132444	24.7976	3.3732	0.920375	3.31734	0.000909	0.0245218	24.7976	3.92014	0.918165	3.92102	8.82e-05	0.00333556	37290	4.69925
FBgn0037850	30.133	3.55598	0.927752	3.48798	0.000487	0.00743682	CG14695	30.133	3.90089	0.92691	3.86326	0.000112	0.0016481	17.0927	5.1908	1.19582	4.07319	4.64e-05	0.00233736	17.0927	5.84656	1.19294	4.63273	3.61e-06	0.000216	41314	4.62356
FBgn0063493	53.9576	6.08984	0.701697	8.2227	1.99e-16	7.63e-14	GstE7	53.9576	5.98279	0.702596	8.05981	7.64e-16	2.82e-13	28.0185	3.44587	0.819406	3.8148	0.000136	0.00554453	28.0185	2.83757	0.821605	3.0642	0.0021825	0.044923	37112	4.58902
FBgn0037151	100.715	3.92008	0.770537	4.67217	2.98e-06	0.000109	CG7130	100.715	2.58694	0.77345	2.93095	0.00337926	0.0259299	117.744	4.97874	0.515071	9.04484	1.5e-19	9.24e-17	117.744	5.19809	0.514724	9.4771	2.61e-21	1.46e-18	40450	4.17096
FBgn0028978	72.3836	4.5853	0.856729	4.97859	6.41e-07	3.05e-05	trbl	72.3836	4.39076	0.857456	4.74748	2.06e-06	5.38e-05	22.3067	3.56214	0.982915	3.2985	0.000972	0.025907	22.3067	4.0782	0.98074	3.83201	0.000127	0.00446609	43999	4.1541
FBgn0266000	2916.43	6.32733	0.390291	15.3919	1.85e-53	5.22e-50	CG44774	2916.43	5.57811	0.390396	13.4687	2.39e-41	1.06e-37	208.481	2.47732	0.463349	4.65592	3.23e-06	0.000225	208.481	2.01451	0.463759	3.65385	0.000258	0.00815613	31424	4.09931
FBgn0014135	29.3595	3.46272	1.03718	3.03007	0.002445	0.0264745	bnl	29.3595	3.50794	1.03768	3.07219	0.00212497	0.0178391	28.5855	4.65221	0.882659	4.90813	9.19e-07	7.68e-05	28.5855	3.93753	0.884982	4.08769	4.36e-05	0.00183869	42356	3.8901
FBgn0052259	40.0744	4.33767	0.773698	5.19281	2.07e-07	1.21e-05	CG32259	40.0744	3.99888	0.775787	4.74213	2.11e-06	5.51e-05	18.8191	3.63839	1.02578	3.235	0.00121641	0.0304217	18.8191	3.53393	1.02607	3.13226	0.00173468	0.0370682	317942	3.87722
FBgn0012036	147.807	3.17431	0.635664	4.49028	7.11e-06	0.000233	Aldh	147.807	4.00295	0.634691	5.80274	6.52e-09	3.9e-07	212.875	2.60111	0.579831	3.9341	8.35e-05	0.00384618	212.875	3.56853	0.579075	5.60986	2.02e-08	2.07e-06	34256	3.33672
FBgn0001258	7127.21	3.24788	0.379587	7.71334	1.23e-14	3.33e-12	Ldh	7127.21	3.03715	0.379605	7.15784	8.2e-13	1.51e-10	15055.6	3.41638	0.225808	13.7124	8.55e-43	1.71e-39	15055.6	3.43332	0.225807	13.7875	3.03e-43	6.36e-40	45880	3.28368
FBgn0015351	187.772	4.26555	0.545483	7.23314	4.72e-13	9.05e-11	Mettl4	187.772	3.56706	0.546606	5.9404	2.84e-09	2.09e-07	42.5171	2.84379	0.474954	5.31375	1.07e-07	1.15e-05	42.5171	2.30086	0.477187	4.15112	3.31e-05	0.0014779	42030	3.24432
FBgn0000261	1050.18	3.00268	0.316115	8.48641	2.13e-17	1.06e-14	Cat	1050.18	2.07796	0.316592	5.55276	2.81e-08	1.32e-06	3519.03	3.48199	0.421103	7.50882	5.97e-14	1.77e-11	3519.03	4.38674	0.421046	9.65866	4.52e-22	2.92e-19	40048	3.23734
FBgn0038455	266.124	4.44147	0.370017	11.1386	8.14e-29	9.81e-26	CG14907	266.124	3.06699	0.372358	7.37728	1.62e-13	3.44e-11	74.8451	2.5462	0.439839	5.0614	4.16e-07	3.81e-05	74.8451	2.49793	0.439868	4.95133	7.37e-07	5.2e-05	42031	3.13815
FBgn0031643	233.195	3.58598	0.418343	7.80694	5.86e-15	1.77e-12	CG3008	233.195	2.31109	0.420569	4.73428	2.2e-06	5.69e-05	107.691	3.22089	0.423564	6.84875	7.45e-12	1.57e-09	107.691	3.28392	0.423377	7.00067	2.55e-12	5.49e-10	33693	3.10047
FBgn0034915	268.752	4.08107	0.579099	6.4947	8.32e-11	1.08e-08	eIF6	268.752	3.39129	0.579833	5.29686	1.18e-07	4.7e-06	144.783	2.41119	0.477553	4.37896	1.19e-05	0.000708	144.783	2.10464	0.477913	3.73425	0.000188	0.00622496	37776	2.99705
FBgn0001149	10993.2	3.15199	0.345854	8.18841	2.65e-16	9.35e-14	GstD1	10993.2	2.34888	0.345889	5.86569	4.47e-09	2.95e-07	17352	3.71525	0.228163	14.8808	4.39e-50	3.52e-46	17352	2.58954	0.228189	9.9459	2.63e-23	2.01e-20	41503	2.95142
FBgn0028879	68.9782	2.2439	0.616487	3.12076	0.00180387	0.0206734	wwk	68.9782	2.73725	0.615413	3.92785	8.57e-05	0.00130151	35.7942	3.39717	0.813273	3.78368	0.000155	0.0061305	35.7942	3.05096	0.814199	3.35416	0.000796	0.0198377	34886	2.85732
FBgn0063492	135.563	3.79728	0.544956	6.38085	1.76e-10	1.98e-08	GstE8	135.563	3.18455	0.546362	5.24295	1.58e-07	6.03e-06	119.578	2.18154	0.507285	3.66961	0.000243	0.00863888	119.578	2.15277	0.507275	3.61298	0.000303	0.00896079	37113	2.82903
FBgn0031307	1146.24	2.7595	0.360425	6.76838	1.3e-11	2e-09	MFS3	1146.24	2.28673	0.360638	5.45348	4.94e-08	2.19e-06	2629.69	2.94166	0.300228	8.73224	2.5e-18	1.43e-15	2629.69	3.26758	0.300188	9.81911	9.32e-23	6.52e-20	33292	2.81387
FBgn0259708	223.634	4.30549	0.343782	11.5931	4.47e-31	6.28e-28	CG42362	223.634	2.9474	0.346748	7.57725	3.53e-14	8.68e-12	72.1556	1.8528	0.472446	3.2444	0.001177	0.0297555	72.1556	2.05893	0.471777	3.6859	0.000228	0.00738934	7354407	2.79115
FBgn0259709	223.634	4.30549	0.343782	11.5931	4.47e-31	6.28e-28	CG42363	223.634	2.9474	0.346748	7.57725	3.53e-14	8.68e-12	72.1556	1.8528	0.472446	3.2444	0.001177	0.0297555	72.1556	2.05893	0.471777	3.6859	0.000228	0.00738934	7354406	2.79115
FBgn0031068	236.34	2.96627	0.44931	5.88965	3.87e-09	3.51e-07	Alr	236.34	2.17181	0.450598	4.10968	3.96e-05	0.000679	347.589	2.70495	0.371732	6.41579	1.4e-10	2.61e-08	347.589	3.05383	0.37147	7.3595	1.85e-13	4.43e-11	32991	2.72422
FBgn0029525	47.7931	2.44618	0.553583	3.84076	0.000123	0.00240604	CG18273	47.7931	2.19702	0.555776	3.37729	0.000732	0.00759755	35.2504	3.21316	0.655423	4.41419	1.01e-05	0.000625	35.2504	2.98226	0.656147	4.05741	4.96e-05	0.00202287	30991	2.70965
FBgn0040309	638.797	2.39378	0.340067	6.09815	1.07e-09	1.04e-07	Prx2	638.797	2.06042	0.340386	5.11309	3.17e-07	1.08e-05	1258.22	2.90602	0.251556	10.2801	8.66e-25	7.71e-22	1258.22	3.22816	0.251457	11.5652	6.18e-31	1.04e-27	53578	2.6471
FBgn0061361	90.6953	3.26565	0.432971	6.80334	1.02e-11	1.66e-09	Tcs1	90.6953	1.91571	0.438985	3.635	0.000278	0.00343236	71.0459	2.9675	0.559139	4.73496	2.19e-06	0.000166	71.0459	2.41688	0.560305	3.74239	0.000182	0.00610399	3772640	2.64143
FBgn0061362	90.6953	3.26565	0.432971	6.80334	1.02e-11	1.66e-09	Polr3K	90.6953	1.91571	0.438985	3.635	0.000278	0.00343236	71.0459	2.9675	0.559139	4.73496	2.19e-06	0.000166	71.0459	2.41688	0.560305	3.74239	0.000182	0.00610399	3772344	2.64143
FBgn0033931	587.102	3.25919	0.456426	6.43957	1.2e-10	1.42e-08	Obp50e	587.102	2.78669	0.456745	5.4006	6.64e-08	2.84e-06	649.181	2.39389	0.391608	5.29583	1.18e-07	1.23e-05	649.181	1.84187	0.3918	3.88429	0.000103	0.00371427	36600	2.57041
FBgn0287225	175.696	3.19835	0.378826	7.59808	3.01e-14	7.46e-12	bor	175.696	2.42582	0.380802	5.52997	3.2e-08	1.48e-06	148.49	2.03596	0.365321	4.69714	2.64e-06	0.000193	148.49	2.54378	0.364393	6.1027	1.04e-09	1.41e-07	53565	2.55098
FBgn0283451	111.81	2.22768	0.624903	3.05276	0.00226747	0.0249688	br	111.81	3.74462	0.621873	5.50695	3.65e-08	1.67e-06	47.1131	2.05594	0.537022	3.23253	0.00122701	0.0305381	47.1131	2.122	0.536642	3.35792	0.000785	0.0196869	44505	2.53756
FBgn0023530	88.3708	2.7498	0.437703	5.55126	2.84e-08	2.16e-06	CG3740	88.3708	1.62641	0.442817	2.95022	0.00317546	0.024798	153.395	2.80553	0.508676	4.88628	1.03e-06	8.4e-05	153.395	2.95909	0.508465	5.1903	2.1e-07	1.7e-05	31119	2.53521
FBgn0030189	85.6485	3.27979	0.705019	4.19818	2.69e-05	0.000721	CG2909	85.6485	2.56974	0.707024	3.18199	0.00146268	0.0132404	68.1791	2.06245	0.48319	3.60614	0.000311	0.0104349	68.1791	2.1869	0.482739	3.86731	0.00011	0.00393255	31958	2.52472
FBgn0051363	192.999	2.77775	0.512911	4.79177	1.65e-06	6.77e-05	Jupiter	192.999	2.56338	0.513425	4.36944	1.25e-05	0.000258	100.608	2.58218	0.494883	4.57115	4.85e-06	0.000321	100.608	2.13211	0.495645	3.65606	0.000256	0.00811656	41392	2.51386
FBgn0010438	37.8804	2.5518	0.516959	4.31717	1.58e-05	0.000461	mtSSB	37.8804	2.43772	0.518998	4.08041	4.5e-05	0.000755	57.4554	2.41303	0.537583	3.89341	9.88e-05	0.00437652	57.4554	2.27983	0.537863	3.64374	0.000269	0.00835773	41968	2.4206
FBgn0029664	113.72	2.13561	0.383534	4.73389	2.2e-06	8.56e-05	CG10802	113.72	1.80179	0.385187	3.84694	0.00012	0.00174438	249.51	2.70422	0.436888	5.45729	4.83e-08	5.62e-06	249.51	2.7022	0.436861	5.453	4.95e-08	4.57e-06	31318	2.33596
FBgn0011638	525.542	3.39632	0.350487	8.77728	1.67e-18	8.83e-16	La	525.542	2.40712	0.351389	5.93962	2.86e-09	2.09e-07	150.097	1.42449	0.331297	3.33384	0.000857	0.0236276	150.097	1.44803	0.331177	3.40614	0.000659	0.0170479	35305	2.16899
FBgn0036433	285.827	2.52506	0.426066	5.17538	2.27e-07	1.31e-05	CG9628	285.827	2.14752	0.426685	4.28307	1.84e-05	0.000362	242.625	1.89342	0.450328	3.49394	0.000476	0.0148996	242.625	2.03658	0.450176	3.81312	0.000137	0.00480163	39593	2.15064
FBgn0034259	344.48	2.05529	0.335704	5.16912	2.35e-07	1.34e-05	P32	344.48	1.49824	0.336629	3.50011	0.000465	0.00526506	473.016	2.4347	0.292704	7.22469	5.02e-13	1.18e-10	473.016	2.2412	0.292808	6.56131	5.33e-11	8.78e-09	37006	2.05736
FBgn0033205	249.956	2.33369	0.370387	5.43673	5.43e-08	3.78e-06	Rdh1	249.956	2.59417	0.37024	6.14242	8.13e-10	6.66e-08	314.607	1.72708	0.278902	5.04509	4.53e-07	4.04e-05	314.607	1.46714	0.279149	4.1094	3.97e-05	0.0017084	35708	2.03052
FBgn0036702	284.761	2.45514	0.346681	6.15881	7.33e-10	7.27e-08	Afg3l2	284.761	1.44759	0.348508	3.23546	0.00121446	0.0114015	310.897	1.90449	0.317379	4.99243	5.96e-07	5.19e-05	310.897	2.27031	0.317	6.15241	7.63e-10	1.09e-07	39922	2.01938
FBgn0015245	799.008	2.61124	0.301156	7.60817	2.78e-14	7.11e-12	Hsp60A	799.008	1.4576	0.302013	3.76673	0.000165	0.00226315	766.94	1.68061	0.25417	5.35318	8.64e-08	9.36e-06	766.94	2.09437	0.25395	6.98705	2.81e-12	5.89e-10	32045	1.96096
FBgn0033926	13940	2.47024	0.461672	4.6575	3.2e-06	0.000116	Arc1	13940	1.77172	0.461691	3.14436	0.00166449	0.0147357	18218.5	1.4389	0.325574	3.4367	0.000589	0.0176744	18218.5	1.94865	0.325565	5.00255	5.66e-07	4.13e-05	36595	1.90738
FBgn0024992	92.9468	2.06536	0.52307	3.33676	0.000848	0.0115689	Spg7	92.9468	1.82731	0.52426	2.87512	0.00403869	0.0296718	79.189	1.85376	0.420576	3.64682	0.000266	0.00919841	79.189	1.84878	0.420483	3.63578	0.000277	0.00854452	31253	1.8988
FBgn0023477	113.823	1.56927	0.343724	3.63452	0.000279	0.00472669	Taldo	113.823	1.98923	0.342819	4.86913	1.12e-06	3.16e-05	114.749	2.00709	0.495692	3.4035	0.000665	0.0191783	114.749	1.91442	0.495785	3.21594	0.00130017	0.0295103	37804	1.87
FBgn0030321	269.855	2.35483	0.327222	6.21851	5.02e-10	5.19e-08	CG1703	269.855	2.0387	0.327987	5.24016	1.6e-07	6.1e-06	192.316	1.47802	0.357198	3.24197	0.00118706	0.0298217	192.316	1.41196	0.357241	3.05664	0.00223834	0.0455147	32112	1.82088
FBgn0010551	528.29	1.86876	0.277423	5.58265	2.37e-08	1.83e-06	Phb2	528.29	1.16165	0.278344	3.02379	0.00249632	0.0203874	713.616	1.85501	0.251875	6.09432	1.1e-09	1.91e-07	713.616	2.23508	0.251659	7.60984	2.74e-14	6.98e-12	46038	1.78013
FBgn0262732	690.277	2.15443	0.277412	6.61265	3.78e-11	5.4e-09	mbf1	690.277	1.20927	0.278319	3.19515	0.00139758	0.0128083	665.664	1.66221	0.225522	5.95157	2.66e-09	4.17e-07	665.664	1.85831	0.225375	6.82558	8.76e-12	1.67e-09	39842	1.72106
FBgn0001220	335.91	1.95819	0.386872	4.23444	2.29e-05	0.000627	Hsc70-5	335.91	1.53983	0.387529	3.14772	0.00164547	0.0145965	384.32	1.44277	0.249218	4.50516	6.63e-06	0.000425	384.32	1.90279	0.248713	6.36392	1.97e-10	3.01e-08	36583	1.71089
FBgn0046214	541.816	2.02971	0.221562	7.71661	1.19e-14	3.33e-12	vig2	541.816	1.23316	0.222799	4.09858	4.16e-05	0.000708	332.43	1.30493	0.291148	3.3829	0.000717	0.0204555	332.43	1.37797	0.291036	3.6352	0.000278	0.00854452	43016	1.48644
FBgn0004926	561.859	1.7898	0.279996	5.24936	1.53e-07	9.33e-06	eIF2beta	561.859	1.18958	0.280743	3.09744	0.00195201	0.0167448	516.684	1.5196	0.23706	5.06032	4.19e-07	3.81e-05	516.684	1.37026	0.237152	4.42864	9.48e-06	0.000495	39433	1.46731
FBgn0284248	727.433	1.73134	0.257064	5.49022	4.01e-08	2.89e-06	Cyt-c-p	727.433	1.10589	0.257721	3.04939	0.00229307	0.0190258	985.407	1.41693	0.284908	3.85011	0.000118	0.0050328	985.407	1.28856	0.284942	3.39915	0.000676	0.0174132	34996	1.38568
FBgn0027619	432.766	1.6418	0.254612	5.19142	2.09e-07	1.21e-05	eIF3j	432.766	1.25534	0.255374	3.66264	0.00025	0.00314811	316.494	1.2075	0.212067	4.18502	2.85e-05	0.00154399	316.494	1.28047	0.211899	4.53266	5.82e-06	0.000322	36037	1.34628
FBgn0261113	1087.25	1.2468	0.224519	4.12793	3.66e-05	0.000936	Xrp1	1087.25	1.13406	0.224693	3.62298	0.000291	0.00358094	829.867	1.26986	0.224362	4.23361	2.3e-05	0.00127984	829.867	1.45589	0.224243	5.06546	4.07e-07	3.11e-05	42267	1.27665
FBgn0037637	286.683	1.22658	0.235325	3.85245	0.000117	0.00231549	IscU	286.683	1.2859	0.235583	4.10003	4.13e-05	0.000705	373.557	1.05278	0.214861	3.41048	0.000648	0.0189673	373.557	1.17016	0.214663	3.96045	7.48e-05	0.00288191	41059	1.18385
FBgn0035521	251.954	-1.28904	0.336601	-2.87891	0.00399055	0.0383812	VhaM9.7-a	251.954	-1.76413	0.339187	-4.25761	2.07e-05	0.000395	468.002	-0.814283	0.156223	-3.16395	0.00155646	0.0372342	468.002	-1.02267	0.15661	-4.48673	7.23e-06	0.000389	38521	-1.22253
FBgn0039054	472.343	-1.32629	0.303193	-3.31898	0.000903	0.0122326	Cow	472.343	-1.30165	0.303498	-3.23446	0.00121872	0.0114132	620.976	-1.08263	0.18429	-4.13819	3.5e-05	0.00183357	620.976	-1.30235	0.184591	-5.32179	1.03e-07	8.81e-06	42733	-1.25323
FBgn0015614	742.996	-1.25321	0.243571	-3.83138	0.000127	0.0024766	CanB2	742.996	-1.87664	0.245094	-6.35121	2.14e-10	2.2e-08	870.529	-1.10379	0.245833	-3.18832	0.00143104	0.0348582	870.529	-1.28017	0.245959	-3.90377	9.47e-05	0.00351926	46456	-1.37845
FBgn0016917	171.242	-1.89257	0.403116	-3.90103	9.58e-05	0.00197828	Stat92E	171.242	-1.65562	0.40281	-3.31577	0.000914	0.0090502	263.691	-1.25262	0.215693	-4.32386	1.53e-05	0.00089	263.691	-1.1775	0.215292	-3.98296	6.81e-05	0.00268345	42428	-1.49458
FBgn0265276	1614.64	-1.62006	0.270843	-4.80005	1.59e-06	6.53e-05	l(3)neo38	1614.64	-1.84335	0.271168	-5.61773	1.93e-08	9.73e-07	1746.15	-1.18958	0.176629	-4.92321	8.51e-07	7.18e-05	1746.15	-1.41133	0.17675	-6.17441	6.64e-10	9.78e-08	41423	-1.51608
FBgn0000636	1469.95	-1.911	0.280639	-5.6692	1.43e-08	1.17e-06	Fas3	1469.95	-2.45579	0.281438	-7.58886	3.23e-14	8.4e-12	2252.68	-0.883641	0.180364	-3.12501	0.00177798	0.0414386	2252.68	-1.16908	0.180476	-4.70468	2.54e-06	0.000162	35097	-1.60488
FBgn0265413	3008.67	-2.7978	0.317943	-7.7932	6.53e-15	1.9e-12	CG44325	3008.67	-1.49262	0.317368	-3.69482	0.00022	0.00286245	3564.93	-1.18108	0.234698	-3.66887	0.000244	0.00863888	3564.93	-1.08262	0.234668	-3.24978	0.00115495	0.0265733	31831	-1.63853
FBgn0035710	1185.46	-2.15185	0.385299	-4.75436	1.99e-06	7.85e-05	SP1173	1185.46	-1.39591	0.384795	-2.79607	0.00517278	0.0360588	1321.03	-1.66302	0.254759	-5.27175	1.35e-07	1.35e-05	1321.03	-1.82434	0.25485	-5.90284	3.57e-09	4.23e-07	38744	-1.75878
FBgn0263220	504.692	-2.31633	0.330775	-6.03532	1.59e-09	1.5e-07	Hk	504.692	-2.1894	0.330899	-5.64946	1.61e-08	8.38e-07	606.02	-1.25526	0.27347	-3.41996	0.000626	0.0186583	606.02	-1.46346	0.273682	-4.17804	2.94e-05	0.00134197	31955	-1.80611
FBgn0039075	148.442	-2.39606	0.465051	-4.46416	8.04e-06	0.000259	CG4393	148.442	-2.00248	0.463646	-3.6288	0.000285	0.00350599	209.569	-1.50242	0.35347	-3.34519	0.000822	0.0229607	209.569	-1.38754	0.35303	-3.02393	0.00249518	0.049189	42764	-1.82212
FBgn0029903	342.688	-2.12022	0.442272	-4.07039	4.69e-05	0.00111704	pod1	342.688	-2.02454	0.442474	-3.85229	0.000117	0.00171236	601.573	-1.79001	0.334044	-4.40065	1.08e-05	0.000658	601.573	-1.3808	0.333539	-3.18045	0.00147045	0.0326689	31620	-1.82889
FBgn0038541	343.073	-1.84986	0.298887	-5.11853	3.08e-07	1.68e-05	TyrRII	343.073	-1.99923	0.300169	-5.59427	2.22e-08	1.09e-06	302.483	-1.89835	0.318988	-4.948	7.5e-07	6.39e-05	302.483	-1.70445	0.318387	-4.34833	1.37e-05	0.00069	42135	-1.86297
FBgn0264815	188.628	-2.50754	0.501754	-4.3598	1.3e-05	0.000392	Pde1c	188.628	-2.56406	0.503098	-4.46048	8.18e-06	0.000183	332.882	-1.28992	0.279367	-3.47185	0.000517	0.0158102	332.882	-1.19948	0.279097	-3.15115	0.00162627	0.0353818	34594	-1.89025
FBgn0036446	212.747	-2.09058	0.462602	-3.82743	0.000129	0.0025078	Mgat4a	212.747	-2.1628	0.463707	-3.97405	7.07e-05	0.00111506	293.665	-1.80725	0.390215	-3.81136	0.000138	0.00559036	293.665	-1.51779	0.389545	-3.07485	0.0021061	0.0438884	39608	-1.8946
FBgn0050273	70.8597	-1.93994	0.49565	-3.26832	0.0010819	0.0141159	CG30273	70.8597	-1.97424	0.498305	-3.31974	0.000901	0.00893234	72.0081	-2.07866	0.420882	-4.17851	2.93e-05	0.00156765	72.0081	-1.58597	0.416366	-3.04052	0.00236169	0.0472225	246520	-1.8947
FBgn0012051	2506.66	-2.66722	0.478525	-4.9051	9.34e-07	4.21e-05	CalpA	2506.66	-2.94221	0.478757	-5.47712	4.32e-08	1.97e-06	3357.89	-1.08898	0.168728	-4.55752	5.18e-06	0.00034	3357.89	-0.923353	0.168665	-3.57722	0.000347	0.0100562	37232	-1.90544
FBgn0266417	1204.05	-2.21827	0.226468	-8.38209	5.2e-17	2.31e-14	ringer	1204.05	-2.09933	0.226549	-7.85407	4.03e-15	1.32e-12	1646.07	-1.50662	0.159231	-7.45215	9.18e-14	2.54e-11	1646.07	-1.82822	0.159487	-9.45675	3.18e-21	1.57e-18	39813	-1.91311
FBgn0038494	211.788	-1.92609	0.509522	-3.15215	0.00162075	0.0189875	beat-IIb	211.788	-2.03565	0.510588	-3.36015	0.000779	0.00799122	209.362	-1.86513	0.496723	-3.11065	0.00186675	0.0433627	209.362	-1.8488	0.496593	-3.07857	0.00207994	0.0435594	42082	-1.91892
FBgn0040382	281.632	-2.56649	0.309696	-7.25387	4.05e-13	7.95e-11	CG5273	281.632	-2.11157	0.308204	-5.81295	6.14e-09	3.8e-07	240.547	-1.57826	0.348955	-3.6058	0.000311	0.0104349	240.547	-1.52702	0.348717	-3.46132	0.000538	0.0144684	31021	-1.94584
FBgn0039776	75.6428	-2.25797	0.554641	-3.49411	0.000476	0.00733478	PH4alphaEFB	75.6428	-2.68362	0.562381	-4.20288	2.64e-05	0.000478	100.591	-1.37152	0.323688	-3.24855	0.00115995	0.0295989	100.591	-1.7272	0.325771	-4.31959	1.56e-05	0.000768	43620	-2.01008
FBgn0028490	1933.24	-2.48972	0.347893	-6.23675	4.47e-10	4.77e-08	CG31705	1933.24	-1.35918	0.34728	-2.99233	0.00276853	0.0221407	1417.58	-2.40037	0.211312	-9.84501	7.2e-23	5.77e-20	1417.58	-2.13388	0.210993	-8.59688	8.19e-18	2.65e-15	34577	-2.09579
FBgn0039467	980.668	-3.18741	0.392767	-7.30054	2.87e-13	5.76e-11	CG14253	980.668	-2.58112	0.391987	-5.76836	8e-09	4.63e-07	1211.1	-1.30573	0.209184	-4.71226	2.45e-06	0.000182	1211.1	-1.31188	0.20916	-4.7422	2.11e-06	0.000138	43243	-2.09654
FBgn0261673	627.795	-2.15465	0.340771	-5.38381	7.29e-08	4.84e-06	nemy	627.795	-2.59663	0.342224	-6.65244	2.88e-11	4.05e-09	497.227	-1.43677	0.260669	-4.28426	1.83e-05	0.00104955	497.227	-2.53427	0.262975	-8.42007	3.76e-17	1.13e-14	36395	-2.18058
FBgn0263980	780.515	-2.7951	0.367436	-6.73614	1.63e-11	2.41e-09	Stacl	780.515	-2.48084	0.36713	-5.88576	3.96e-09	2.71e-07	842.057	-1.67622	0.217564	-6.23368	4.56e-10	8.3e-08	842.057	-1.78067	0.217652	-6.71105	1.93e-11	3.45e-09	5740318	-2.18321
FBgn0003996	246.755	-3.20592	0.528903	-5.45642	4.86e-08	3.47e-06	w	246.755	-2.55172	0.526433	-4.23932	2.24e-05	0.000424	425.988	-1.3267	0.311239	-3.23451	0.00121854	0.0304217	425.988	-1.82053	0.31202	-4.80908	1.52e-06	9.95e-05	31271	-2.22622
FBgn0031632	355.973	-2.46219	0.31717	-6.75406	1.44e-11	2.17e-09	CG15628	355.973	-2.86532	0.320223	-7.94857	1.89e-15	6.68e-13	512.566	-1.91116	0.270596	-5.8802	4.1e-09	6.32e-07	512.566	-1.9727	0.270641	-6.10661	1.02e-09	1.4e-07	33681	-2.30284
FBgn0029506	9134.86	-3.16984	0.307303	-9.27372	1.8e-20	1.08e-17	Tsp42Ee	9134.86	-3.32637	0.307396	-9.78012	1.37e-22	2.43e-19	11146.6	-1.22671	0.244705	-3.7053	0.000211	0.00772632	11146.6	-1.57096	0.244729	-5.11163	3.19e-07	2.53e-05	35614	-2.32347
FBgn0020258	13780	-2.91857	0.666933	-3.8963	9.77e-05	0.00200945	ppk	13780	-4.51355	0.66716	-6.28568	3.26e-10	3.14e-08	24577.7	-0.99329	0.182115	-3.69706	0.000218	0.00790919	24577.7	-0.934378	0.182111	-3.37364	0.000742	0.0189353	34843	-2.33995
FBgn0031306	351.134	-2.27776	0.533855	-3.66721	0.000245	0.00422112	CG4577	351.134	-3.17854	0.537447	-5.31875	1.04e-07	4.34e-06	219.658	-1.44478	0.308491	-3.64606	0.000266	0.00919841	219.658	-2.48526	0.312567	-6.92737	4.29e-12	8.78e-10	33291	-2.34659
FBgn0032850	587.923	-2.84154	0.570985	-4.41613	1e-05	0.000314	Kua	587.923	-3.35819	0.572535	-5.30656	1.12e-07	4.56e-06	935.829	-1.52574	0.24629	-4.89564	9.8e-07	8.1e-05	935.829	-1.70124	0.246428	-5.60503	2.08e-08	2.11e-06	35300	-2.35668
FBgn0003091	144.58	-3.62664	0.662795	-4.98894	6.07e-07	2.94e-05	Pkc53E	144.58	-2.33858	0.654295	-3.08513	0.00203466	0.0172207	263.507	-1.71891	0.398402	-3.51129	0.000446	0.0142939	263.507	-2.13877	0.399371	-4.55408	5.26e-06	0.000297	48311	-2.45573
FBgn0001197	4482.18	-3.56181	0.414742	-7.81646	5.43e-15	1.7e-12	His2Av	4482.18	-3.56717	0.414829	-7.82773	4.97e-15	1.57e-12	4277.17	-1.35888	0.221198	-4.69662	2.64e-06	0.000193	4277.17	-1.46921	0.221215	-5.195	2.05e-07	1.67e-05	43229	-2.48927
FBgn0035785	20101.7	-2.9747	0.828393	-3.20464	0.00135232	0.0165077	ppk26	20101.7	-4.70874	0.82854	-5.29696	1.18e-07	4.7e-06	27468	-1.23702	0.193366	-4.7424	2.11e-06	0.000164	27468	-1.18157	0.193362	-4.45573	8.36e-06	0.000444	38835	-2.52551
FBgn0085383	664.958	-3.65966	0.514132	-6.49572	8.26e-11	1.08e-08	CG34354	664.958	-3.80629	0.515144	-6.76761	1.31e-11	1.9e-09	768.537	-1.35624	0.179548	-5.77141	7.86e-09	1.15e-06	768.537	-1.5608	0.179804	-6.90087	5.17e-12	1.03e-09	5740528	-2.59575
FBgn0034408	102.325	-4.9522	0.625283	-7.40817	1.28e-13	2.84e-11	sano	102.325	-2.57695	0.582858	-3.87222	0.000108	0.0016047	157.822	-2.02909	0.366473	-4.66361	3.11e-06	0.000221	157.822	-1.69449	0.364804	-3.76774	0.000165	0.00563027	37185	-2.81318
FBgn0284229	793.297	-3.72544	0.616954	-5.51976	3.39e-08	2.53e-06	CG46313	793.297	-4.62165	0.620193	-6.936	4.03e-12	6.49e-10	1071.87	-1.50282	0.272291	-4.34396	1.4e-05	0.000825	1071.87	-1.45326	0.272228	-4.16291	3.14e-05	0.0014111	30522402	-2.82579
FBgn0052939	285.923	-3.14697	0.455674	-6.20395	5.51e-10	5.53e-08	CG32939	285.923	-4.85442	0.475724	-9.53163	1.55e-21	1.71e-18	430.896	-2.1274	0.326378	-5.53775	3.06e-08	3.84e-06	430.896	-1.51925	0.325202	-3.68771	0.000226	0.00738934	318260	-2.91201
FBgn0034736	247.858	-3.78231	0.465587	-7.43643	1.03e-13	2.42e-11	gas	247.858	-3.4831	0.464628	-6.80781	9.91e-12	1.49e-09	446.838	-3.22859	0.320407	-9.07779	1.11e-19	7.4e-17	446.838	-1.27712	0.315408	-3.03454	0.00240899	0.0478393	37572	-2.94278
FBgn0011829	780.364	-4.54741	0.888534	-4.75773	1.96e-06	7.75e-05	Ret	780.364	-4.28025	0.888266	-4.4584	8.26e-06	0.000183	1427.87	-2.43592	0.316409	-6.68729	2.27e-11	4.44e-09	1427.87	-1.5772	0.315847	-3.98042	6.88e-05	0.0026997	43875	-3.2102
FBgn0010226	284.132	-2.69882	0.587759	-4.04726	5.18e-05	0.00119102	GstS1	284.132	-2.68499	0.588305	-4.02001	5.82e-05	0.000949	195.223	-3.92307	0.373532	-9.64596	5.11e-22	3.73e-19	195.223	-3.5851	0.36965	-8.83295	1.02e-18	3.89e-16	36927	-3.223
FBgn0260768	457.049	-3.79287	0.419948	-8.26976	1.34e-16	5.39e-14	CG42566	457.049	-4.00082	0.422411	-8.71384	2.94e-18	1.53e-15	689.788	-2.27364	0.247419	-7.89611	2.88e-15	1.1e-12	689.788	-3.96273	0.252571	-14.4226	3.73e-47	1.04e-43	8674120	-3.50752
FBgn0051774	60.13	-3.69328	0.685729	-4.91926	8.69e-07	3.98e-05	fred	60.13	-3.80083	0.694282	-5.01357	5.34e-07	1.7e-05	63.6955	-2.99449	0.573532	-4.6632	3.11e-06	0.000221	63.6955	-3.90595	0.587766	-6.10098	1.05e-09	1.41e-07	33613	-3.59864
FBgn0034761	204.35	-7.61246	0.873557	-8.348	6.94e-17	2.93e-14	CG4250	204.35	-5.25625	0.790311	-6.24596	4.21e-10	3.88e-08	334.737	-7.4132	0.820679	-8.64309	5.47e-18	2.92e-15	334.737	-7.7305	0.829243	-8.93647	4.02e-19	1.61e-16	37599	-7.0031
