## Supplemental Table 2 for "Axon length-dependent synapse loss is mediated by neuronal cytokine-induced glial phagocytosis"

### Sheet: Fly Stocks
Fly stocks	Driver lines and transgenes
Line	Used for	Source	RRID/Flybase ID
ppk-GAL4	C4da Neurons	BDSC# 32079	BDSC_32079
61D08-GAL4	Chordotonal Neurons	BDSC# 39272	BDSC_39272
56F03-GAL4	Ensheathing Glia	BDSC# 39157	BDSC_39157
54C07-GAL4	Subperineurial Glia	BDSC# 50472	BDSC_50472
alrm-GAL4	Astrocyte-like Glia	BDSC# 67032	BDSC_67032
nrv2-GAL4	Cortex and Wrapping glia	BDSC# 6799	BDSC_6799
54H02-GAL4	Cortex glia	BDSC# 45784	BDSC_45784
83E12-GAL4	Ensheathing Glia	BDSC# 40363	BDSC_40363
moody-GAL4	Subperineurial Glia		FBal0196074
SPARC-GAL4	Perineurial Glia	BDSC# 77473	BDSC_77473
LK-GAL4	Leucokinin Neurons	BDSC# 51993	BDSC_51993
38F11-GAL4	Epidermis	BDSC# 50014	BDSC_50014
repo-GAL4	Glia cells	BDSC# 7415	BDSC_7415
repo-GAL4	Glia cells		FBal0299639
ppk-Cas9	C4da Neurons	Chun Han	FBal0347527
repo-Cas9	Glia cells	BDSC# 92761	BDSC_92761
tubP-GAL80	supresses pan-neuronal expression	BDSC#	FBti0012683
UAS-brpshort::mCherry	presynaptic labeling		FBal0397201
ppk-brpshort::mCherry	presynaptic labeling of C4da	from this study	from this study
10xStat92E-GFP	Stat92E reporter line	BDSC# 26197	BDSC_26197
UAS-pathRNAi	KD of pathetic	BDSC# 64029	BDSC_64029
UAS-PEK	Expression of PEK	BDSC# 76248	BDSC_76248
UAS-ppp1R15RNAi	KD of ppp1r15	BDSC# 33011	BDSC_33011
UAS-upd3RNAi	KD of upd3	VDRC# 27134	VDRC_27134
UAS-Stat92ERNAi	KD of Stat92E	VDRC# 106980	VDRC_106980
UAS-domeDN (UAS-dome-deltaCyt)	Expression of dominant negative form of dome	gift by David Bilder	gift by David Bilder
UAS-upd3 2nd Chr	Expression of upd3	gift by David Bilder	gift by David Bilder
UAS-upd3	Expression of upd3	gift by David Bilder	gift by David Bilder
UAS-hSNCAE46K	Expression of human mutant ɑSynuclein (familial PD model)	BDSC# 80043	BDSC_80043
UAS-hATXN3tr-Q78	Expression of human Spinocerebellar Ataxia 3 protein with 78 repeat glutamin tract	BDSC# 8150	BDSC_8150
UAS-GstS1RNAi	KD of GstS1	BDSC# 28885	BDSC_28885
UAS-Cat.A	Expression of Catalase	BDSC# 24621	BDSC_24621
UAS-draper I	Expression of draper Isoform I	BDSC# 67035	BDSC_67035
UAS-cyto-Grx1-roGFP2	glutaredoxin-based, cytoplasm-localized, fluorescent sensor of glutathione oxidation	BDSC# 67662	BDSC_67662
UAS-mito-Grx1-roGFP2	glutaredoxin-based, mitochondria-localized, fluorescent sensor of glutathione oxidation	BDSC# 67664	BDSC_67664
UAS-Dcr-2	Expression of Dicer-2	BDSC#24646	BDSC_24646
ppk-CD4-tdGFP	GFP labling of C4da neurons	BDSC#35842	BDSC_35842
park-gRNA	sgRNA for parkin KO via CRISPR/Cas9	BDSC# 77064	BDSC_77064
Sod2-gRNA	sgRNA for Sod2 KO via CRISPR/Cas9	BDSC# 77204	BDSC_77204
Atx2-gRNA	sgRNA for Ataxin-2 KO via CRISPR/Cas9	BDSC# 76955	BDSC_76955
drprU6:3.gRNA	sgRNA for draper KO via CRISPR/Cas9		FBal0373146
InRgRNA	sgRNA for InR KO via CRISPR/Cas9	BDSC# 81914	BDSC_81914
pathgRNA	sgRNA for path KO via CRISPR/Cas9	from this study	from this study
pathdg50	mutant loss of function allele of path	Lin et al. 2015	FBal0305310
draperRNAi	KD of draper	BDSC# 67034	BDSC_67034
Df(3L)BSC773	Deficiency including path deletion	BDSC# 27345	BDSC_27345
NmnatΔ4790-1	KO allele of Nmnat	BDSC# 39698	BDSC_39698
upd3[Delta]	KO allele of upd3	BDSC# 55728	BDSC_55728

### Sheet: Antibodies
Antibody/Stain reagent	Host	Company	CAS/Name#	RRID#	Dilution
ɑ-DsRed Polyclonal	Rabbit	Takara	632496	AB_10013483	1:300
ɑ-HRP-Cy5		Jackson ImmunoResearch	123-095-021	AB_2314647	1:300
ɑ-GFP	Chicken	Rockland	600-901-215	AB_1537403	1:400
ɑ-Chicken 488	Goat	Invitrogen	A11039	AB_10563770	1:400
Hoechst 33258		Invitrogen	H1398	AB_2651133	1:1000
ɑ-repo	Mouse	DSHB	8D12	AB_528448	1:250
ɑ-elav	Rat	DSHB	7E8A10	AB_528218	1:250
ɑ-rabbit 649	Goat	Rockland	611-743-127	AB_1057590	1:400
ɑ-rat-RRX	Goat	Jackson ImmunoResearch	115-295-003	AB_2338756	1:400
ɑ-mouse 647	Goat	Invitrogen	A-21235	AB_2535804	1:400
ɑ-eIf2ɑ-p	Rabbit	Cell Signaling	9721	AB_330951	1:250
ɑ-eIf2ɑ	Rabbit	Abcam	ab26197	AB_2096478	1:250

### Sheet: HCR Probes
Probes used for HCR FISH	Company: IDT
Pool name	Sequence
B3_upd3_20_Dla100	GTCCCTGCCTCTATATCTttCACGTGGGTGGTCGCCTTGCACAGA
B3_upd3_20_Dla100	CTAGAGTTTCTTCTGGATCGCCTTTttCCACTCAACTTTAACCCG
B3_upd3_20_Dla100	GTCCCTGCCTCTATATCTttATACTCTTGAGATACTGCACAAACT
B3_upd3_20_Dla100	TTACGCTGGTTCGCGAGTATCTTGCttCCACTCAACTTTAACCCG
B3_upd3_20_Dla100	GTCCCTGCCTCTATATCTttGGACCATCAGGTCGTCGGGCGGTGG
B3_upd3_20_Dla100	GTTTGGTGAAGAGGGCGTGCTGCTCttCCACTCAACTTTAACCCG
B3_upd3_20_Dla100	GTCCCTGCCTCTATATCTttCGCCTGCTGGTGCAGCTCCACGAGT
B3_upd3_20_Dla100	TACATCCTCCCCGCGTGCGGCCAAGttCCACTCAACTTTAACCCG
B3_upd3_20_Dla100	GTCCCTGCCTCTATATCTttCGCTTCTCCATCAGCTTGCGCGGCA
B3_upd3_20_Dla100	ACCAACGTCGAGTTGAACTGCTGCAttCCACTCAACTTTAACCCG
B3_upd3_20_Dla100	GTCCCTGCCTCTATATCTttGGCGCCGCTTCTTCTGGCCCCTCGG
B3_upd3_20_Dla100	TCTTGTAGGTGACCACCGGTTGGGCttCCACTCAACTTTAACCCG
B3_upd3_20_Dla100	GTCCCTGCCTCTATATCTttCAGCAGGTTGGTCAGGTTGATGGCC
B3_upd3_20_Dla100	TGGCGCCCGCTGCCTGTTGGGTGTGttCCACTCAACTTTAACCCG
B3_upd3_20_Dla100	GTCCCTGCCTCTATATCTttGACTTCCGCATCCTTCCCAGCTCGT
B3_upd3_20_Dla100	TCCACGCTGCAGAGCACCTCGCGGGttCCACTCAACTTTAACCCG
B3_upd3_20_Dla100	GTCCCTGCCTCTATATCTttCCAGGTCCCAGTGCAACTTGATGTT
B3_upd3_20_Dla100	AGAGCACGCTCTTCGCCTGCAGGTTttCCACTCAACTTTAACCCG
B3_upd3_20_Dla100	GTCCCTGCCTCTATATCTttCTGCAGGTCGCGATGGGCGTGGCGA
B3_upd3_20_Dla100	CATGTACGTGAAGGCGCCCACGTAAttCCACTCAACTTTAACCCG
B3_upd3_20_Dla100	GTCCCTGCCTCTATATCTttCGGGGCAGGAATCTGTAGTTTCCCT
B3_upd3_20_Dla100	TTCAACTGTTTGCTAGTGAGATTCAttCCACTCAACTTTAACCCG
B3_upd3_20_Dla100	GTCCCTGCCTCTATATCTttTGTCCAGAGTCTTGGTGCTCACTGT
B3_upd3_20_Dla100	AGAATCGCCACTTGTTCTTCTCGACttCCACTCAACTTTAACCCG
B3_upd3_20_Dla100	GTCCCTGCCTCTATATCTttGGCCTTGTCCTCGGCCTGGATGCCC
B3_upd3_20_Dla100	CAGCTTGTCCGCATTGGTGGTGATCttCCACTCAACTTTAACCCG
B3_upd3_20_Dla100	GTCCCTGCCTCTATATCTttTTCTGCAGGATCCTTTGGCGTTTCT
B3_upd3_20_Dla100	AGCTCGCGGCCCGTTTGGTTCTGTAttCCACTCAACTTTAACCCG
B3_upd3_20_Dla100	GTCCCTGCCTCTATATCTttTCAGACCCGTGGGCTTCAGATTGCA
B3_upd3_20_Dla100	AGCGTTTCGCCTTGCTGTGCGTTTCttCCACTCAACTTTAACCCG
B3_upd3_20_Dla100	GTCCCTGCCTCTATATCTttGGCATTCAATTTCTGCTGGAAGGTC
B3_upd3_20_Dla100	GTTCTCCCAGTCCAGATGCGTACTGttCCACTCAACTTTAACCCG
B3_upd3_20_Dla100	GTCCCTGCCTCTATATCTttTGTAGGTGCTTCAGGGGATTGGTGG
B3_upd3_20_Dla100	CGGAAGTTGGCCGCTCTGGAACGCTttCCACTCAACTTTAACCCG
B3_upd3_20_Dla100	GTCCCTGCCTCTATATCTttGCGGGGTGGCCAGGTGACTGGGCGC
B3_upd3_20_Dla100	TGATGGGACTGGAGGGGCTGTCAGTttCCACTCAACTTTAACCCG
B3_upd3_20_Dla100	GTCCCTGCCTCTATATCTttGGCAAACTGGGACATGGCCAAGGCG
B3_upd3_20_Dla100	TGAGACGCCACAACCGCCGCCGGAGttCCACTCAACTTTAACCCG
B3_upd3_20_Dla100	GTCCCTGCCTCTATATCTttCGTCGTCGTCGATCCACGAACGGCG
B3_upd3_20_Dla100	AAGATCAGTGACCAGTTCCTGTTCAttCCACTCAACTTTAACCCG

### Sheet: Materials
Name	Specification	Company	Lot#	Cas#
HCR Adapter H1	B3H1-647	molecular instruments	S040525
HCR Adapter H2	B3H2-647	molecular instruments	S044225
HCR Probe Hybridization Buffer		molecular instruments	BPH02325
HCR Probe Probe Wash Buffer		molecular instruments	BPW02225
HCR Probe Amplification Buffer		molecular instruments	BAM02325
ISRIB	SML0843	Sigma-Aldrich		1597403-47-8
DMSO		Fisher Scientific	107240	67-68-5
Collagenase Type I		Gibco	17100017	9001-12-1
Normal Goat Serum		Invitrogen		31872
Triton-X		Fisher Scientific	93823	9002-93-1

### Sheet: Software
Name	version	RRID:
R	4.2.1	SCR_001905
Rstudio	2023.06.0	SCR_000432
Graphpad Prism	10.1.0	SCR_002798
CellRanger	6.1.1	SCR_023221
DoubletFinder	2.0.3	SCR_018771
Seurat Package	4.3.0	SCR_016341
Rmagic	2.0.3	SCR_022371
tidyr	1.3.0	SCR_017102
dplyr	1.1.2	SCR_016708
stringr	1.5.0	SCR_022813
tidyverse	2.0.0	SCR_019186
ggplot2	3.4.2	SCR_014601
Imaris	9.6.0	SCR_007370
Fiji	1.53	SCR_002285
