## Supplemental Table 4 for "Axon length-dependent synapse loss is mediated by neuronal cytokine-induced glial phagocytosis"

### Sheet: Sheet1
Figure	Panel	Genotype
1	B	ppk-GAL4>UAS-brpsh::mCherry
1	C	ppk-GAL4>UAS-brpsh::mCherry+pathdg50/dg50
1	D,E	ppk-GAL4>UAS-brpsh::mCherry
1		ppk-GAL4>UAS-brpsh::mCherry+pathdg50/dg50
1	F,G	ppk-GAL4>UAS-brpsh::mCherry
1		ppk-GAL4>UAS-brpsh::mCherry+Tm6b,Tb
1		ppk-GAL4>UAS-brpsh::mCherry+gt
1		ppk-GAL4>UAS-brpsh::mCherry+pathRNAi
1		ppk-GAL4>UAS-brpsh::mCherry+pathRNAi+Tm6b,Tb
1		ppk-GAL4>UAS-brpsh::mCherry+pathRNAi+gt
1	H,I, S2	27H06-LexA>LexAop-brpsh::mCherry
1		27H06-LexA>LexAop-brpsh::mCherry+Nmnat+/-
1		27H06-LexA>LexAop-brpsh::mCherry+Tb
1		27H06-LexA>LexAop-brpsh::mCherry+Nmnat+/-+Tb
1	K	w1118
1		pathdg50
1		Nmnat+/-
1	L,M	ppk-GAL4>UAS-brpsh::mCherry +DMSO
1		ppk-GAL4>UAS-brpsh::mCherry +ISRIB
1		ppk-GAL4>UAS-brpsh::mCherry+pathdg50/dg50 +DMSO
1		ppk-GAL4>UAS-brpsh::mCherry+pathdg50/dg50 +ISRIB
1	N, S3E,F	3xppk-CD8-GFP, UAS-dcr2 +ppk-GAL4>UAS-brpsh::mCherry
1		3xppk-CD8-GFP, UAS-dcr2 +ppk-GAL4>UAS-brpsh::mCherry +UAS-pathRNAi
1		3xppk-CD8-GFP, UAS-dcr2 +ppk-GAL4>UAS-brpsh::mCherry +UAS-ppp1R15RNAi
1		3xppk-CD8-GFP, UAS-dcr2 +ppk-GAL4>UAS-brpsh::mCherry +UAS-PEK
1	O	3xppk-CD8-GFP, UAS-dcr2 +ppk-GAL4
1		3xppk-CD8-GFP, UAS-dcr2 +ppk-GAL4>UAS-pathRNAi
1		3xppk-CD8-GFP, UAS-dcr2 +ppk-GAL4>UAS-ppp1R15RNAi
1		3xppk-CD8-GFP, UAS-dcr2 +ppk-GAL4>UAS-PEK
1		UAS-pathRNAi
1		UAS-ppp1R15RNAi
1		UAS-PEK
S1	A	ppk-GAL4>UAS-brpsh::mCherry
S1		ppk-GAL4>UAS-brpsh::mCherry+pathdg50/dg50
S1	B,C,D	nrv2-GAL4>UAS-CD4-GFP
S1		nrv2-GAL4>UAS-CD4-GFP+Tm6b,Tb
S1		nrv2-GAL4>UAS-CD4-GFP+gt
S3	A,B	w1118
S3		pathdg50
S3	C,D	ppk-GAL4>UAS-brpsh::mCherry +ISRIB/DMSO
S3		ppk-GAL4>UAS-brpsh::mCherry+pathdg50/dg50 +ISRIB/DMSO
2
2	B, S2A,B,C,D,E	3xppk-CD8-GFP, UAS-dcr2+pathdg50/+
2		3xppk-CD8-GFP, UAS-dcr2+pathdg50/dg50
2		3xppk-CD8-GFP, UAS-dcr2+pathdg50/Df
2		3xppk-CD8-GFP, UAS-dcr2 +ppk-GAL4+PEK
2		3xppk-CD8-GFP, UAS-dcr2 +ppk-GAL4+ppp1R15RNAi
2		3xppk-CD8-GFP, UAS-dcr2
2	D,E, S4 A-D	3xppk-CD8-GFP, UAS-dcr2 +ppk-GAL4
2		3xppk-CD8-GFP, UAS-dcr2 +ppk-GAL4>UAS-pathRNAi
2		3xppk-CD8-GFP, UAS-dcr2 +ppk-GAL4>UAS-ppp1R15RNAi
2		3xppk-CD8-GFP, UAS-dcr2 +ppk-GAL4>UAS-PEK
2		3xppk-CD8-GFP, UAS-dcr2 +ppk-GAL4+Nmnat+/-
2		3xppk-CD8-GFP, UAS-dcr2 +ppk-GAL4+UAS-upd3
2	F, S7A	upd3Δ/Δ ppk-GAL4>UAS-brpsh::mCherry
2		upd3Δ/0 ppk-GAL4>UAS-brpsh::mCherry
2		upd3Δ/+ ppk-GAL4>UAS-brpsh::mCherry
2		upd3Δ/0 ppk-GAL4>UAS-brpsh::mCherry +Nmnat+/-
2		upd3Δ/+ ppk-GAL4>UAS-brpsh::mCherry +Nmnat+/-
2		upd3Δ/0 ppk-GAL4>UAS-brpsh::mCherry +UAS-pathRNAi
2		upd3Δ/+ ppk-GAL4>UAS-brpsh::mCherry +UAS-pathRNAi
2		upd3Δ/0 ppk-GAL4>UAS-brpsh::mCherry +UAS-PEK
2		upd3Δ/+ ppk-GAL4>UAS-brpsh::mCherry +UAS-PEK
2	G. S7C	ppk-Cas9+ppk-GAL4>UAS-brpsh::mCherry +UAS-upd3RNAi
2		ppk-Cas9>pathgRNA+ppk-GAL4>UAS-brpsh::mCherry
2		ppk-Cas9>pathgRNA+ppk-GAL4>UAS-brpsh::mCherry +UAS-upd3RNAi
2	H	ppk-Cas9+ppk-GAL4>UAS-upd3RNAi
2		ppk-Cas9>pathgRNA+ppk-GAL4
2		ppk-Cas9>pathgRNA+ppk-GAL4>UAS-upd3RNAi
2	I, S7D	ppk-GAL4>UAS-brpsh::mCherry
2		ppk-GAL4>UAS-brpsh::mCherry +UAS-upd3
2		ppk-GAL4>UAS-brpsh::mCherry +UAS-upd3+Tm6b,Tb
2	J	3xppk-CD8-GFP, UAS-dcr2 +ppk-GAL4
2		UAS-upd3
2		3xppk-CD8-GFP, UAS-dcr2 +ppk-GAL4>UAS-upd3
2	L,S7E	ppk-brpsh::mCherry
2		ppk-brpsh::mCherry +UAS-upd3
2		ppk-brpsh::mCherry +61D08-GAL4>UAS-upd3
2		ppk-brpsh::mCherry +Lk-GAL4>UAS-upd3
2		ppk-brpsh::mCherry +elav-GAL80+38F11-GAL4>UAS-upd3
S5	A,B	ppk-GAL4>UAS-cyto-Grx1-roGFP2
S5		ppk-GAL4>UAS-cyto-Grx1-roGFP2+pathdg50/dg50
S5	C,D	ppk-GAL4>UAS-mito-Grx1-roGFP2
S5		ppk-GAL4>UAS-mito-Grx1-roGFP2+pathdg50/dg50
S5	E	ppk-GAL4>UAS-brpsh::mCherry
S5		ppk-GAL4>UAS-brpsh::mCherry +UAS-GstS1RNAi
S5	F	ppk-Cas9>pathgRNA+ppk-GAL4>UAS-brpsh::mCherry
S5		ppk-Cas9>pathgRNA+ppk-GAL4>UAS-brpsh::mCherry +UAS-Cat.A
S6	C,D	3xppk-CD8-GFP, UAS-dcr2 +ppk-Cas9
S6		3xppk-CD8-GFP, UAS-dcr2 +ppk-Cas9>pathgRNA
S6	F,G	ppk-CD4-GFP+ppk-Gal4
S6		upd3Δ/Δ ppk-CD4-GFP+ppk-Gal4>UAS-PEK
S6		upd3Δ/+ ppk-CD4-GFP+ppk-Gal4>UAS-PEK
S7	B	ppk-GAL4>UAS-brpsh::mCherry
S7		ppk-GAL4>UAS-brpsh::mCherry +PEK
3	B,C	10xSTAT92E-GFP+ppk-GAL4
3		10xSTAT92E-GFP+ppk-GAL4>UAS-upd3
3	D,S3N, S3O, S3P,S3Q	10xSTAT92E-GFP+ppk-GAL4
3		10xSTAT92E-GFP+ppk-GAL4>UAS-upd3
3	E, S9A	ppk-Cas9+ppk-brpsh::mCherry+repo-GAL4>UAS-Stat92ERNAi
3		ppk-Cas9>pathgRNA+ppk-brpsh::mCherry+repo-GAL4
3		ppk-Cas9>pathgRNA+ppk-brpsh::mCherry+repo-GAL4>UAS-Stat92ERNAi
3	G,H,J,S10 A,B,C	10xSTAT92E-GFP+ppk-GAL4>UAS-upd3
3	K,S10B	pathgRNA+ppk-brpsh::mCherry
3		ppk-Cas9>pathgRNA+ppk-brpsh::mCherry+alrm-GAL4
3		ppk-Cas9>pathgRNA+ppk-brpsh::mCherry+alrm-GAL4>UAS-draperRNAi
3		ppk-Cas9+ppk-brpsh::mCherry+alrm-GAL4>UAS-draperRNAi
3		ppk-Cas9>pathgRNA+ppk-brpsh::mCherry+83E12-GAL4
3		ppk-Cas9>pathgRNA+ppk-brpsh::mCherry+83E12-GAL4>UAS-draperRNAi
3		ppk-Cas9+ppk-brpsh::mCherry+83E12-GAL4>UAS-draperRNAi
3		ppk-Cas9>pathgRNA+ppk-brpsh::mCherry+54H02-GAL4
3		ppk-Cas9>pathgRNA+ppk-brpsh::mCherry+54H02-GAL4>UAS-draperRNAi
3		ppk-Cas9+ppk-brpsh::mCherry+54H02-GAL4>UAS-draperRNAi
3	L, S10E	ppk-brpsh::mCherry+ UAS-draper-I
3		ppk-brpsh::mCherry+alrm-GAL4>UAS-draper-I
3		ppk-brpsh::mCherry+83E12-GAL4>UAS-draper-I
3		ppk-brpsh::mCherry+54H02-GAL4>UAS-draper-I
3		ppk-brpsh::mCherry+nrv2-GAL4>UAS-draper-I
3		ppk-brpsh::mCherry+Moody-GAL4>UAS-draper-I
3		ppk-brpsh::mCherry+SPARC-GAL4>UAS-draper-I
S9	B,C	ppk-brpsh::mCherry+ UAS-hop
S9		ppk-brpsh::mCherry+alrm-GAL4>UAS-hop
S9		ppk-brpsh::mCherry+83E12-GAL4>UAS-hop
S9		ppk-brpsh::mCherry+54H02-GAL4>UAS-hop
S9		ppk-brpsh::mCherry+nrv2-GAL4>UAS-hop
S9		ppk-brpsh::mCherry+Moody-GAL4>UAS-hop
S9		ppk-brpsh::mCherry+SPARC-GAL4>UAS-hop
S9	D,E	repo-Cas9+ppk-GAL4>UAS-brpsh::mCherry
S9		repo-Cas9>drapergRNA+ppk-GAL4>UAS-brpsh::mCherry
S9		repo-Cas9+ppk-GAL4>UAS-brpsh::mCherry+UAS-pathRNAi
S9		repo-Cas9>drapergRNA+ppk-GAL4>UAS-brpsh::mCherry+UAS-pathRNAi
S9		repo-Cas9+ppk-GAL4>UAS-brpsh::mCherry+UAS-ppp1R15RNAi
S9		repo-Cas9>drapergRNA+ppk-GAL4>UAS-brpsh::mCherry+UAS-ppp1R15RNAi
S9		repo-Cas9+ppk-GAL4>UAS-brpsh::mCherry+UAS-upd3
S9		repo-Cas9>drapergRNA+ppk-GAL4>UAS-brpsh::mCherry+UAS-upd3
S10	A,B	ppk-Cas9>pathgRNA+ppk-brpsh::mCherry+nrv2-GAL4
S10		ppk-Cas9>pathgRNA+ppk-brpsh::mCherry+nrv2-GAL4>UAS-draperRNAi
S10		ppk-Cas9+ppk-brpsh::mCherry+nrv2-GAL4>UAS-draperRNAi
S10		ppk-Cas9>pathgRNA+ppk-brpsh::mCherry+Moody-GAL4
S10		ppk-Cas9>pathgRNA+ppk-brpsh::mCherry+Moody-GAL4>UAS-draperRNAi
S10		ppk-Cas9+ppk-brpsh::mCherry+Moody-GAL4>UAS-draperRNAi
S10		ppk-Cas9>pathgRNA+ppk-brpsh::mCherry+SPARC-GAL4
S10		ppk-Cas9>pathgRNA+ppk-brpsh::mCherry+SPARC-GAL4>UAS-draperRNAi
S10		ppk-Cas9+ppk-brpsh::mCherry+SPARC-GAL4>UAS-draperRNAi
S10	C,D	repo-Cas9+ppk-GAL4>UAS-brpsh::mCherry
S10		repo-Cas9>+ppk-GAL4>UAS-brpsh::mCherry +UAS-pathRNAi
S10		repo-Cas9>InRgRNA+ppk-GAL4>UAS-brpsh::mCherry
S10		repo-Cas9>InRgRNA+ppk-GAL4>UAS-brpsh::mCherry+UAS-pathRNAi
4	A	3xppk-CD8-GFP, UAS-dcr2 +ppk-Cas9
4		3xppk-CD8-GFP, UAS-dcr2 +ppk-Cas9>Sod2gRNA
4		3xppk-CD8-GFP, UAS-dcr2 +ppk-Cas9>parkgRNA
4		Sod2gRNA
4		parkgRNA
4	B	3xppk-CD8-GFP, UAS-dcr2 +ppk-GAL4
4		3xppk-CD8-GFP, UAS-dcr2 +ppk-GAL4>UAS-hSNCAE46K
4		3xppk-CD8-GFP, UAS-dcr2 +ppk-GAL4>UAS-hATXN3.tr-Q78
4		UAS-hSNCAE46K
4		UAS-hATXN3
4	C	ppk-Cas9+ppk-GAL4>UAS-brpsh::mCherry
4		ppk-Cas9>Sod2gRNA+ppk-GAL4>UAS-brpsh::mCherry
4		ppk-Cas9>parkgRNA+ppk-GAL4>UAS-brpsh::mCherry
4	D	ppk-GAL4>UAS-brpsh::mCherry
4		ppk-GAL4>UAS-brpsh::mCherry +UAS-hSNCAE46K
4		ppk-GAL4>UAS-brpsh::mCherry +UAS-hATXN3.tr-Q78
4	E,S12A	ppk-Cas9+ppk-GAL4>UAS-brpsh::mCherry
4		ppk-Cas9+ppk-GAL4>UAS-brpsh::mCherry +UAS-upd3RNAi
4		ppk-Cas9>Sod2gRNA+ppk-GAL4>UAS-brpsh::mCherry
4		ppk-Cas9>parkgRNA+ppk-GAL4>UAS-brpsh::mCherry
4		ppk-Cas9>Sod2gRNA+ppk-GAL4>UAS-brpsh::mCherry +UAS-upd3RNAi
4		ppk-Cas9>parkgRNA+ppk-GAL4>UAS-brpsh::mCherry +UAS-upd3RNAi
4	F,S12B	upd3Δ/0 ppk-GAL4>UAS-brpsh::mCherry +UAS-hSNCAE46K
4		upd3Δ/+ ppk-GAL4>UAS-brpsh::mCherry +UAS-hSNCAE46K
4		upd3Δ/0 ppk-GAL4>UAS-brpsh::mCherry +UAS-hATXN3.tr-Q78
4		upd3Δ/+ ppk-GAL4>UAS-brpsh::mCherry +UAS-hATXN3.tr-Q78
4	G,S13A	3xppk-CD8-GFP, UAS-dcr2 +ppk-Cas9
4		3xppk-CD8-GFP, UAS-dcr2 +ppk-Cas9>Sod2gRNA
4		3xppk-CD8-GFP, UAS-dcr2 +ppk-Cas9>parkgRNA
4	H,S13B	3xppk-CD8-GFP, UAS-dcr2 +ppk-GAL4
4		3xppk-CD8-GFP, UAS-dcr2 +ppk-GAL4>hSNCAE46K
4		3xppk-CD8-GFP, UAS-dcr2 +ppk-GAL4>hATXN3
4	I,S14A	repo-Cas9+ppk-GAL4>UAS-brpsh::mCherry
4		repo-Cas9+ppk-GAL4>UAS-brpsh::mCherry +UAS-hSNCAE46K
4		repo-Cas9>drapergRNA+ppk-GAL4>UAS-brpsh::mCherry+UAS-hSNCAE46K
4		repo-Cas9+ppk-GAL4>UAS-brpsh::mCherry +UAS-hATXN3.tr-Q78
4		repo-Cas9>drapergRNA+ppk-GAL4>UAS-brpsh::mCherry+UAS-hATXN3.tr-Q78
4	J,S14B	ppk-Cas9+ppk-brpsh::mCherry+repo-GAL4
4		ppk-Cas9>Sod2gRNA+ppk-brpsh::mCherry
4		ppk-Cas9>Sod2gRNA+ppk-brpsh::mCherry+repo-GAL4
4		ppk-Cas9>Sod2gRNA+ppk-brpsh::mCherry+repo-GAL4>UAS-Stat92ERNAi
4		ppk-Cas9>Sod2gRNA+ppk-brpsh::mCherry+repo-GAL4>UAS-domeDN
4		ppk-Cas9>Sod2gRNA+ppk-brpsh::mCherry+repo-GAL4>UAS-draperRNAi
4		ppk-Cas9>parkgRNA+ppk-brpsh::mCherry
4		ppk-Cas9>parkgRNA+ppk-brpsh::mCherry+repo-GAL4
4		ppk-Cas9>parkgRNA+ppk-brpsh::mCherry+repo-GAL4>UAS-Stat92ERNAi
4		ppk-Cas9>parkgRNA+ppk-brpsh::mCherry+repo-GAL4>UAS-domeDN
4		ppk-Cas9>parkgRNA+ppk-brpsh::mCherry+repo-GAL4>UAS-draperRNAi
